# A scalable genomic framework for programmable strain tagging in a diverse bacterial genus

**DOI:** 10.64898/2026.02.24.707161

**Authors:** Ezgi Mehmetoğlu Boz, Hugo R. Barajas, Tsung-Ta Yu, Mounika Thigulla, Naila Nazir, Kyle A. Gervers, Sarfaraz Hussain, Lorena Carot Hernández, Derek S. Lundberg

## Abstract

Transposons are a convenient vehicle for inserting DNA into a bacterial genome, but widely-used transposons such as Tn7, Tn5, and Mariner do not hit custom targets. Recently, CRISPR-associated transposons (CASTs) have been developed as tools to direct the insertion of a transposon to a chosen site with a short guide sequence. We adapted this system for use in the widespread plant-associated genus *Sphingomonas*, uniquely tagging genetically diverse strains in several different sites, and we demonstrate the utility of the tags for quantitative strain tracking in complex bacterial populations. Although we initially targeted the conserved site into which Tn7 integrates as a benign transposition location, a genomics search revealed insertions at this site would frequently disrupt genes not only in *Sphingomonas* but also in widely studied *Pseudomonas*. Therefore we identified improved genus-wide conserved sites between convergently terminating genes as alternatives. We experimentally validated an improved neutral site in *Sphingomonas*, and then targeted this site in a heterogeneous uncharacterized *Sphingomonas* population. Using a tagIM seq, a novel rapid transposon mapping method introduced here, we screened resulting transformant colonies for off-target transposon insertions. This enabled prioritization of correctly tagged novel strains, accelerating the creation of fully tagged synthetic communities for the high-throughput study of fine-scale bacterial natural variation.
