## Supplementary_Table_1_Oligos for "A scalable genomic framework for programmable strain tagging in a diverse bacterial genus"

### Sheet: Guides
GUIDES
Name	Sequence	Organism	Target_gene	Purpose
L0138	ataacATCGTCATCGGATCGGGATTCGGCGGGCTGGCg	S. melonis FR1	crtI	single guide for pSPIN-LL to target crtI (forward in duplex)
L0139	ttcacGCCAGCCCGCCGAATCCCGATCCGATGACGATg	S. melonis FR1	crtI	single guide for pSPIN-LL to target crtI (reverse in duplex)
L0179	ataacATCGTCATCGGTGCAGGGTTCGGTGGGCTGGCg	Sph−ATUE:S230H113	crtI	single guide for pSPIN-LL to target crtI (forward in duplex)
L0180	ttcacGCCAGCCCACCGAACCCTGCACCGATGACGATg	Sph−ATUE:S230H113	crtI	single guide for pSPIN-LL to target crtI (reverse in duplex)
L0183	ataacATCGTCATCGGAGCGGGGTTCGGCGGATTGGCg	Sph−ATUE:S136H113	crtI	single guide for pSPIN-LL to target crtI (forward in duplex)
L0184	ttcacGCCAATCCGCCGAACCCCGCTCCGATGACGATg	Sph−ATUE:S136H113	crtI	single guide for pSPIN-LL to target crtI (reverse in duplex)
L0189	ataacATCGTCATCGGCGCAGGGTTTGGCGGGCTGGCg	SphATUE:S127H113	crtI	single guide for pSPIN-LL to target crtI (forward in duplex)
L0190	ttcacGCCAGCCCGCCAAACCCTGCGCCGATGACGATg	SphATUE:S127H113	crtI	single guide for pSPIN-LL to target crtI (reverse in duplex)
L0201	ataacATTGTCATCGGTGCAGGGTTTGGCGGGCTGGCg	SphATUE:S237H113	crtI	single guide for pSPIN-LL to target crtI (forward in duplex)
L0202	ttcacGCCAGCCCGCCAAACCCTGCACCGATGACAATg	SphATUE:S237H113	crtI	single guide for pSPIN-LL to target crtI (reverse in duplex)
L0177	ataacATAGTCATCGGCGCAGGGTTTGGCGGGCTGGCg	SphUPP:SATL-3	crtI	single guide for pSPIN-LL to target crtI (forward in duplex)
L0178	ttcacGCCAGCCCGCCAAACCCTGCGCCGATGACTATg	SphUPP:SATL-3	crtI	single guide for pSPIN-LL to target crtI (reverse in duplex)
L0187	ataacATCGTCATCGGTGCCGGGTTCGGCGGGCTCGCg	SphUPP:SBL2-17 / SphUPP:SSN-1	crtI	single guide for pSPIN-LL to target crtI (forward in duplex)
L0188	ttcacGCGAGCCCGCCGAACCCGGCACCGATGACGATg	SphUPP:SBL2-17 / SphUPP:SSN-1	crtI	single guide for pSPIN-LL to target crtI (reverse in duplex)
L0136	ataacGACGTCGACCAGCCGCGCAACCTCGCCAAATCg	S. melonis FR1	glmS	single guide for pSPIN-LL to target crtI (forward in duplex)
L0135	ttcacGATTTGGCGAGGTTGCGCGGCTGGTCGACGTCg	S. melonis FR1	glmS	single guide for pSPIN-LL to target glmS (reverse in duplex)
L0149	ataacGACGTCGACCAGCCGCGCAATCTCGCCAAGTCg	Sph−ATUE:S230H113	glmS	single guide for pSPIN-LL to target glmS (forward in duplex)
L0150	ttcacGACTTGGCGAGATTGCGCGGCTGGTCGACGTCg	Sph−ATUE:S230H113	glmS	single guide for pSPIN-LL to target glmS (reverse in duplex)
L0157	ataacGATGTGGATCAGCCGCGCAACCTCGCCAAGTCg	Sph−ATUE:S136H113	glmS	single guide for pSPIN-LL to target glmS (forward in duplex)
L0158	ttcacGACTTGGCGAGGTTGCGCGGCTGATCCACATCg	Sph−ATUE:S136H113	glmS	single guide for pSPIN-LL to target glmS (reverse in duplex)
L0165	ataacGACGTCGATCAGCCGCGCAACTTGGCGAAGTCg	SphATUE:S127H113	glmS	single guide for pSPIN-LL to target glmS (forward in duplex)
L0166	ttcacGACTTCGCCAAGTTGCGCGGCTGATCGACGTCg	SphATUE:S127H113	glmS	single guide for pSPIN-LL to target glmS (reverse in duplex)
L0161	ataacGACGTCGACCAGCCGCGGAACCTGGCGAAGAGg	SphATUE:S237H113	glmS	single guide for pSPIN-LL to target glmS (forward in duplex)
L0162	ttcacCTCTTCGCCAGGTTCCGCGGCTGGTCGACGTCg	SphATUE:S237H113	glmS	single guide for pSPIN-LL to target glmS (reverse in duplex)
L0153	ataacGATGTCGACCAGCCGCGGAATCTGGCGAAGAGg	SphUPP:SATL-3	glmS	single guide for pSPIN-LL to target glmS (forward in duplex)
L0154	ttcacCTCTTCGCCAGATTCCGCGGCTGGTCGACATCg	SphUPP:SATL-3	glmS	single guide for pSPIN-LL to target glmS (reverse in duplex)
L0167	ataacGATGTCGACCAGCCCCGCAACCTCGCAAAGTCg	SphUPP:SBL2-17	glmS	single guide for pSPIN-LL to target glmS (forward in duplex)
L0168	ttcacGACTTTGCGAGGTTGCGGGGCTGGTCGACATCg	SphUPP:SBL2-17	glmS	single guide for pSPIN-LL to target glmS (reverse in duplex)
L0147	ataacGACGTCGACCAGCCGCGCAACCTCGCCAAGTCg	SphUPP:SSN-1	glmS	single guide for pSPIN-LL to target glmS (forward in duplex)
L0148	ttcacGACTTGGCGAGGTTGCGCGGCTGGTCGACGTCg	SphUPP:SSN-1	glmS	single guide for pSPIN-LL to target glmS (reverse in duplex)
L0409	ATAACGCCGCGGAACCAGAATCTGGGTGCGGATTACGGTGAACTGCCGAGTAG	multiple	rpoZ	To make three tandem guides for pSPIN-LL to targeting rpoZ, tandem 1F (first guide forward in duplex)
L0410	CTACCTACTCGGCAGTTCACCGTAATCCGCACCCAGATTCTGGTTCCGCGGCG	multiple	rpoZ	To make three tandem guides for pSPIN-LL to targeting rpoZ, tandem 1R (first guide forward in duplex)
L0411	GTAGCTGATAACGCCGCGCAACCAGAATCTTGGTGCCGATTACGGTGAACTGCCG	multiple	rpoZ	To make three tandem guides for pSPIN-LL to targeting rpoZ, tandem 2F (second guide forward in duplex)
L0412	TACTCGGCAGTTCACCGTAATCGGCACCAAGATTCTGGTTGCGCGGCGTTATCAG	multiple	rpoZ	To make three tandem guides for pSPIN-LL to targeting rpoZ, tandem 2R (second guide forward in duplex)
L0413	AGTAGGTAGCTGATAACGCCGCGCAACCAGAATCTGGGTGCTGACTACGG	multiple	rpoZ	To make three tandem guides for pSPIN-LL to targeting rpoZ, random 3F (third guide forward in duplex)
L0414	TTCACCGTAGTCAGCACCCAGATTCTGGTTGCGCGGCGTTATCAGCTACC	multiple	rpoZ	To make three tandem guides for pSPIN-LL to targeting rpoZ, random 3R (third guide forward in duplex)
L0407	ataacGCCGCGGAACCAGAATCTCGGCGCCGATTACGg	S. melonis FR1	rpoZ	single guide for pSPIN-LL to target rpoZ (forward in duplex)
L0408	ttcacCGTAATCGGCGCCGAGATTCTGGTTCCGCGGCg	S. melonis FR1	rpoZ	single guide for pSPIN-LL to target rpoZ (reverse in duplex)
						AACGACGGCCAGTGAATTCGAGCTCGGTACCtatcacttcgggcgcttcgc
						ATATCACTTTATGGTTGCATCAACAGGTACCccatggttgacggatcgc

### Sheet: Other oligos
OTHER OLIOGS
colony PCR and cloning
Name	Sequence	Purpose
L0022	ACGCAAAAAGGCCATCCGTCAGGAT	to amplify from start of transpsoson construct up until the barcodes, when used in combination with L0075
L0056	CAATACGCAAACCGCCTCTC	Anneals to pSPIN near guide. Used for colony PCR along with reverse duplex oligo (that beginning 5'-ttcac... ) to detect ligation of guide into pSPIN-LL
L0066	ATATCACTTTATGGTTGCATCAACAGGTACCCCATGGTTGACGGATCGC	in combination with L0067, amplifies rpsL from pVHD for cloning into a pSPIN-LL intermediate. Also used for colony PCR to verify absence of pSPIN-LL
L0067	AACGACGGCCAGTGAATTCGAGCTCGGTACCTATCACTTCGGGCGCTTCGC	in combination with L0066, amplifies rpsL from pVHD for cloning into a pSPIN-LL intermediate. Also used for colony PCR to verify absence of pSPIN-LL
L0075	CTAAACTTCAGTAAGTTTACGACATTTTCCTCGAGCGACTCACTATAGGGAGAGCGGC	to amplify from start of transpsoson construct up until the barcodes, when used in combination with L0022
L0077	CTGCAGTAGTTTTGCTGAAATACTCG	In combination with L0078, amplifies part of the pSPIN backbone and the synthetic rpsL gene intermediate
L0078	GTAAAACGACGGCCAGTGAATTCGAGCTCGGTACCTATCACTTCGGGCGCTTCGC	to add new barcodes to a fragment containing rpsL when used in combination with L0261 with pSPIN-LL as template
L0078	GTAAAACGACGGCCAGTGAATTCGAGCTCGGTACCTATCACTTCGGGCGCTTCGC	In combination with L0077, amplifies part of the pSPIN backbone and the synthetic rpsL gene intermediate
L0120	AGAATTGACGCGTCCTCGGTAC	PCR primer that primes in the 5' side of the transposon's payload to be paired with L0427 that primes the end of rpoZ in bacteria, producing bands of around 400bp.
L0129	AAAGCGGGGTACCGAGGACGCGTCAATTCTCGCGAGACGAAAGGGCCTCG	tetR amplification from pVHD for pSPIN-LL construction
L0130	TTACTTGTACAGCTCGTCCATGTCATGTGTATCAGCGATCGGCTCGTTGCC	tetR amplification from pVHD for pSPIN-LL construction
L0261	ATCCTGACGGATGGCCTTTTTGCGTNNNNNNNNNNNNNNNNTTACCGCGGCTGCTGGCAC	to add new barcodes to a fragment containing rpsL when used in combination with L0078 with pSPIN-LL as template. N represents random nucleotides
L0262	TCGTCGGCAGCGTCAGATGTGTATAAGAGACAGTGTGAATCGAGTATTTCAGCAAAAC	Barseq for pSPIN-LL transposon. Primer specific for the transposon, including an overhang allowing Nextera indexed primers with the P5 adapter to bind. TCGTCGGCAGCGTCAGATGTGTATAAGAGACAG*TGTGAATCGAGTATTTCAGCAAAAC
L0427	GCCGCGGAACCAGAATCTCGGCGCCGATTACG	PCR primer for the end of rpoZ in bacteria, to be paired with L0120 that primes in the transposon's payload and producing bands of around 400bp.
qPCR
Name	Sequence	Purpose
L0443	TCGACAAGATCCCCAACCG	rpoZ forward primer for qPCR
L0444	GGTTCTTGTCGCGATCGC	rpoZ reverse primer for qPCR
L0453	ggctgcaactttgtcatgattg	transposon forward primer for qPCR
L0454	TCAGGGGTATGTTGGGTTTCAC	transposon reverse primer for qPCR
tagIMseq_oligos
Name	Sequence	Purpose
L0361	TCGTCGGCAGCGTCAGATGTGTATAAGAGACAG	Tn5ME-A for making a Tn5 adapter for tagIMseq
L0417	ACGGCATACGAGATTCGCCTTAG	tagTIM round 1 PCR. Anneals to TnSeq adapter
L0426	CACTCTTTCCCTACACGACGCTCTTCCGATCTGCAGGACGCCCGCCATAAACTG	tagTIM round 1 PCR. Anneals to transposon upstream of barcode, to capture barcode plus genomic region. Adds Illumina TruSeq overhang.
Nextera P7 Index Seq	CAAGCAGAAGACGGCATACGAGAT NNNNNNNN GTCTCGTGGGCTCGG	tagTIM round 2 PCR (uses nextera 7 series to add a new barcode and an Illumina P7 adapter- see indexing oligos tab)
TruSeq P5 Index Seq	AATGATACGGCGACCACCGAGATCTACAC NNNNNNNN ACACTCTTTCCCTACACGACGC	tagTIM round 2 PCR (anneals to region created by primer L0426 and adds Illumina P5 adapter - see indexing oligos tab)
L0416	ACGGCATACGAGATTCGCCTTAGTCTCGTGGGCTCGGAGATGTGTATAAGAGACAG	oligo duplex B forward for loading Tn5 for transposon insertion mapping (tagIMseq)
L0376	/5Phos/CTGTCTCTTATACACATCT/3SpC3/	oligo duplex A and duplex B reverse for loading Tn5 for transposon insertion mapping (tagIMseq)	phosphorylated on the 5' end to allow ligation, with an amino group on the 3' end to prevent polymerase from extending
amplicon_sequencing
Name	Sequence	Purpose
L0116	GTCTCGTGGGCTCGGAGATGTGTATAAGAGACAGCGTATCGCCTCCCTCGCGCCATC	Unique primer for the construct's barcode region that adds an overhang complementary to a Nextera index primer with the P7 adapter. For use with L0262.
L0262	TCGTCGGCAGCGTCAGATGTGTATAAGAGACAGTGTGAATCGAGTATTTCAGCAAAAC	Unique primer for the construct's barcode region that adds an overhang complementary to a Nextera index primer with the P5 adapter. For use with L0116.
L0009	TCGTCGGCAGCGTCAGATGTGTATAAGAGACAGGAGTGYCAGCMGCCGCGGTAA	The 515F 16S rDNA primer that adds an overhang complementary to a Nextera index primer with the P5 adapter. For use with L0010.
L0010	GTCTCGTGGGCTCGGAGATGTGTATAAGAGACAGTGCMGGGTATCTAATCCKGTT	The 799R 16S rDNA primer that adds an overhang complementary to a Nextera index primer with the P7 adapter. For use with L0009.
L0012	GTCTCGTGGGCTCGGAGATGTGTATAAGAGACAGTCCTTCTGAACCGGTGTATTC	Gigantea forward primer that adds an overhang complementary to a Nextera index primer with the P7 adapter. For use with L0011.
L0011	TCGTCGGCAGCGTCAGATGTGTATAAGAGACAGCTGTAAAGATAAATGGGTCATCTAA	Gigantea reverse primer that adds an overhang complementary to a Nextera index primer with the P5 adapter. For use with L0012.
Nextera P7 Index Seq	CAAGCAGAAGACGGCATACGAGAT NNNNNNNN GTCTCGTGGGCTCGG	Round 2 PCR (anneals to Nextera overhang to add a new barcode and an Illumina P7 adapter- see indexing oligos tab)
Nextera P5 Index Seq	AATGATACGGCGACCACCGAGATCTACAC NNNNNNNN TCGTCGGCAGCGTC	Round 2 PCR (anneals to Nextera overhang to add a new barcode and n Illumina P5 adapter - see indexing oligos tab)
hamPCR_oligos
Name	Sequence	Purpose
L0467	GTCTCGTGGGCTCGGAGATGTGTATAAGAGACAGggctgcaactttgtcatgattg	hamPCR forward tagging primer for the tetracycline resistance gene
L0472	TCGTCGGCAGCGTCAGATGTGTATAAGAGACAGacgatccgcccgatatagagaacc	hamPCR reverse tagging primer for the tetracycline resistance gene
L0471	GTCTCGTGGGCTCGGAGATGTGTATAAGAGACAGcgtatcgcctccctcgcgccat	hamPCR forward tagging primer for the DNA barcode region
L0262	TCGTCGGCAGCGTCAGATGTGTATAAGAGACAGtgtgaatcgagtatttcagcaaaac	hamPCR reverse tagging primer for the DNA barcode region

### Sheet: Indexing oligos
INDEXING OLIGOS
Nextera Index Oligos
Name	Sequence	Barcode	Purpose
G-45695	CAAGCAGAAGACGGCATACGAGATTGCTGATAGTCTCGTGGGCTCGG	TGCTGATA	Nextera primer to add an index and the P7 adapter
G-45696	CAAGCAGAAGACGGCATACGAGATTAGACGGAGTCTCGTGGGCTCGG	TAGACGGA	Nextera primer to add an index and the P7 adapter
G-45697	CAAGCAGAAGACGGCATACGAGATTGTGAAGAGTCTCGTGGGCTCGG	TGTGAAGA	Nextera primer to add an index and the P7 adapter
G-45700	CAAGCAGAAGACGGCATACGAGATTGAAGCCAGTCTCGTGGGCTCGG	TGAAGCCA	Nextera primer to add an index and the P7 adapter
G-45702	CAAGCAGAAGACGGCATACGAGATTGCGTGAAGTCTCGTGGGCTCGG	TGCGTGAA	Nextera primer to add an index and the P7 adapter
G-45705	CAAGCAGAAGACGGCATACGAGATGTGTCCTTGTCTCGTGGGCTCGG	GTGTCCTT	Nextera primer to add an index and the P7 adapter
G-48072	CAAGCAGAAGACGGCATACGAGATGACGGATTGTCTCGTGGGCTCGG	GACGGATT	Nextera primer to add an index and the P7 adapter
G-48074	CAAGCAGAAGACGGCATACGAGATGGTCGTGTGTCTCGTGGGCTCGG	GGTCGTGT	Nextera primer to add an index and the P7 adapter
G-48075	CAAGCAGAAGACGGCATACGAGATGAATCTGTGTCTCGTGGGCTCGG	GAATCTGT	Nextera primer to add an index and the P7 adapter
G-48077	CAAGCAGAAGACGGCATACGAGATGAGGTGCTGTCTCGTGGGCTCGG	GAGGTGCT	Nextera primer to add an index and the P7 adapter
G-48078	CAAGCAGAAGACGGCATACGAGATGCATGGCTGTCTCGTGGGCTCGG	GCATGGCT	Nextera primer to add an index and the P7 adapter
G-48081	CAAGCAGAAGACGGCATACGAGATGGAATGATGTCTCGTGGGCTCGG	GGAATGAT	Nextera primer to add an index and the P7 adapter
S501	AATGATACGGCGACCACCGAGATCTACACTAGATCGCTCGTCGGCAGCGTC	TAGATCGC	Nextera primer to add an index and the P5 adapter
S502	AATGATACGGCGACCACCGAGATCTACACCTCTCTATTCGTCGGCAGCGTC	CTCTCTAT	Nextera primer to add an index and the P5 adapter
S503	AATGATACGGCGACCACCGAGATCTACACTATCCTCTTCGTCGGCAGCGTC	TATCCTCT	Nextera primer to add an index and the P5 adapter
S504	AATGATACGGCGACCACCGAGATCTACACAGAGTAGATCGTCGGCAGCGTC	AGAGTAGA	Nextera primer to add an index and the P5 adapter
S505	AATGATACGGCGACCACCGAGATCTACACGTAAGGAGTCGTCGGCAGCGTC	GTAAGGAG	Nextera primer to add an index and the P5 adapter
S506	AATGATACGGCGACCACCGAGATCTACACACTGCATATCGTCGGCAGCGTC	ACTGCATA	Nextera primer to add an index and the P5 adapter
S507	AATGATACGGCGACCACCGAGATCTACACAAGGAGTATCGTCGGCAGCGTC	AAGGAGTA	Nextera primer to add an index and the P5 adapter
S508	AATGATACGGCGACCACCGAGATCTACACCTAAGCCTTCGTCGGCAGCGTC	CTAAGCCT	Nextera primer to add an index and the P5 adapter
TruSeq Index Oligos
Name	Sequence	Barcode	Purpose
D501	AATGATACGGCGACCACCGAGATCTACACTATAGCCTACACTCTTTCCCTACACGACGC	TATAGCCT	TruSeq primer to add an index and the P5 adapter
D502	AATGATACGGCGACCACCGAGATCTACACATAGAGGCACACTCTTTCCCTACACGACGC	ATAGAGGC	TruSeq primer to add an index and the P5 adapter
D503	AATGATACGGCGACCACCGAGATCTACACCCTATCCTACACTCTTTCCCTACACGACGC	CCTATCCT	TruSeq primer to add an index and the P5 adapter
D504	AATGATACGGCGACCACCGAGATCTACACGGCTCTGAACACTCTTTCCCTACACGACGC	GGCTCTGA	TruSeq primer to add an index and the P5 adapter
D505	AATGATACGGCGACCACCGAGATCTACACAGGCGAAGACACTCTTTCCCTACACGACGC	AGGCGAAG	TruSeq primer to add an index and the P5 adapter
