## Supplementary_Table_4_Genomes for "A scalable genomic framework for programmable strain tagging in a diverse bacterial genus"

### Sheet: Genomes
BACTERIA GENOMES SEQUENCED IN THIS PROJECT
Full strain name	Genus	Alternative_name	Location of isolation	Host	Reference	Source	ENA_Sample_Accession	ENA_RawReads_Accession	ENA_Assembly_Accession
SphUPP:SSN_1	Sphingomonas	F5B_10	Uppsala	Picea abies needle	This study	ENA project PRJEB108202	ERS29514265	ERR16908811	ERZ29254757
SphUPP:SAR2_14	Sphingomonas	F5B_6	Uppsala	Populus sp. root	This study	ENA project PRJEB108202	ERS29514266	ERR16908812	ERZ29254787
SphUPP:SATL_3	Sphingomonas	T8V_1	Uppsala	A. thaliana leaf	This study	ENA project PRJEB108202	ERS29514267	ERR16908825	ERZ29254758
SphUPP:SBR1_30	Sphingomonas	Z5U_11	Uppsala	Hordeum vulgare root	This study	ENA project PRJEB108202	ERS29514268	ERR16908827	ERZ29254759
SphUPP:SSN_4	Sphingomonas	Z5U_19	Uppsala	Picea abies needle	This study	ENA project PRJEB108202	ERS29514269	ERR16908828	ERZ29254760
SphUPP:SBL2_4	Sphingomonas	Z5U_8	Uppsala	Hordeum vulgare leaf	This study	ENA project PRJEB108202	ERS29514270	ERR16908829	ERZ29254761
SphUPP:SAL2_21	Sphingomonas	F5B_11	Uppsala	Populus sp. leaf	This study	ENA project PRJEB108202	ERS29514271	ERR16908830	ERZ29254762
SphUPP:SAR2_15	Sphingomonas	F5B_7	Uppsala	Populus sp. root	This study	ENA project PRJEB108202	ERS29514272	ERR16908832	ERZ29254788
SphUPP:SATL_14	Sphingomonas	T8V_2	Uppsala	A. thaliana leaf	This study	ENA project PRJEB108202	ERS29514273	ERR16908833	ERZ29254763
SphUPP:SATL_13	Sphingomonas	Z5U_12	Uppsala	A. thaliana leaf	This study	ENA project PRJEB108202	ERS29514274	ERR16908834	ERZ29254789
SphUPP:SATL_2	Sphingomonas	Z5U_1	Uppsala	A. thaliana leaf	This study	ENA project PRJEB108202	ERS29514275	ERR16908836	ERZ29254764
SphUPP:SBL2_20	Sphingomonas	Z5U_9	Uppsala	Hordeum vulgare leaf	This study	ENA project PRJEB108202	ERS29514276	ERR16908837	ERZ29254765
SphUPP:SBR1_25	Sphingomonas	F5B_12	Uppsala	Hordeum vulgare root	This study	ENA project PRJEB108202	ERS29514277	ERR16908838	ERZ29254766
SphUPP:SSS_4	Sphingomonas	F5B_8	Uppsala	Picea abies stem	This study	ENA project PRJEB108202	ERS29514278	ERR16908839	ERZ29254767
SphUPP:SATL_20	Sphingomonas	T8V_4	Uppsala	A. thaliana leaf	This study	ENA project PRJEB108202	ERS29514279	ERR16913311	ERZ29254768
SphUPP:SSS_3	Sphingomonas	Z5U_13	Uppsala	Picea abies stem	This study	ENA project PRJEB108202	ERS29514280	ERR16908840	ERZ29254790
SphUPP:SATR_35	Sphingomonas	Z5U_2	Uppsala	A. thaliana root	This study	ENA project PRJEB108202	ERS29514281	ERR16908860	ERZ29254769
SphUPP:SATR_36	Sphingomonas	F5B_1	Uppsala	A. thaliana root	This study	ENA project PRJEB108202	ERS29514282	ERR16908885	ERZ29254770
SphUPP:SSN_6	Sphingomonas	F5B_9	Uppsala	Picea abies needle	This study	ENA project PRJEB108202	ERS29514283	ERR16908886	ERZ29254771
SphUPP:SBL2_10	Sphingomonas	T8V_5	Uppsala	Hordeum vulgare leaf	This study	ENA project PRJEB108202	ERS29514284	ERR16908956	ERZ29254772
SphUPP:SAR2_17	Sphingomonas	Z5U_14	Uppsala	Populus sp. root	This study	ENA project PRJEB108202	ERS29514285	ERR16908958	ERZ29254791
SphUPP:SBL2_9	Sphingomonas	Z5U_3	Uppsala	Hordeum vulgare leaf	This study	ENA project PRJEB108202	ERS29514286	ERR16908959	ERZ29254773
SphUPP:SATR_37	Sphingomonas	F5B_2	Uppsala	A. thaliana root	This study	ENA project PRJEB108202	ERS29514287	ERR16908960	ERZ29254774
SphUPP:SBL2_11	Sphingomonas	T8V_6	Uppsala	Hordeum vulgare leaf	This study	ENA project PRJEB108202	ERS29514288	ERR16908961	ERZ29254775
SphUPP:SSN_5	Sphingomonas	Z5U_15	Uppsala	Picea abies needle	This study	ENA project PRJEB108202	ERS29514289	ERR16908962	ERZ29254776
SphUPP:SBR1_24	Sphingomonas	Z5U_4	Uppsala	Hordeum vulgare root	This study	ENA project PRJEB108202	ERS29514290	ERR16908963	ERZ29254792
SphUPP:SATR_38	Sphingomonas	F5B_3	Uppsala	A. thaliana root	This study	ENA project PRJEB108202	ERS29514291	ERR16908988	ERZ29254777
SphUPP:SBL2_15	Sphingomonas	T8V_7	Uppsala	Hordeum vulgare leaf	This study	ENA project PRJEB108202	ERS29514292	ERR16908989	ERZ29254778
SphUPP:SSS_5	Sphingomonas	Z5U_16	Uppsala	Picea abies stem	This study	ENA project PRJEB108202	ERS29514293	ERR16908991	ERZ29254779
SphUPP:SAL2_18	Sphingomonas	Z5U_5	Uppsala	Populus sp. leaf	This study	ENA project PRJEB108202	ERS29514294	ERR16908992	ERZ29254780
SphUPP:SATR_39	Sphingomonas	F5B_4	Uppsala	A. thaliana root	This study	ENA project PRJEB108202	ERS29514295	ERR16908993	ERZ29254781
SphUPP:SBL2_17	Sphingomonas	T8V_8	Uppsala	Hordeum vulgare leaf	This study	ENA project PRJEB108202	ERS29514296	ERR16908994	ERZ29254782
SphUPP:SAL2_19	Sphingomonas	Z5U_17	Uppsala	Populus sp. leaf	This study	ENA project PRJEB108202	ERS29514297	ERR16908995	ERZ29254783
SphUPP:SBL2_21	Sphingomonas	Z5U_6	Uppsala	Hordeum vulgare leaf	This study	ENA project PRJEB108202	ERS29514298	ERR16908996	ERZ29254784
SphUPP:SAR2_13	Sphingomonas	F5B_5	Uppsala	Populus sp. root	This study	ENA project PRJEB108202	ERS29514299	ERR16908997	ERZ29254793
SphUPP:SBR1_22	Sphingomonas	Z5U_10	Uppsala	Hordeum vulgare root	This study	ENA project PRJEB108202	ERS29514300	ERR16908998	ERZ29254785
SphUPP:SAL2_20	Sphingomonas	Z5U_18	Uppsala	Populus sp. leaf	This study	ENA project PRJEB108202	ERS29514301	ERR16909000	ERZ29254786
SphUPP:SBR1_9	Sphingomonas	Z5U_7	Uppsala	Hordeum vulgare root	This study	ENA project PRJEB108202	ERS29514302	ERR16909001	ERZ29254794
SphUPP:CC-01	Sphingomonas	NA	Uppsala	A. thaliana leaf	This study	ENA project PRJEB108202	ERS29514303	ERR16916283	ERZ29255089
SphUPP:CC-10	Sphingomonas	NA	Uppsala	A. thaliana leaf	This study	ENA project PRJEB108202	ERS29514304	ERR16916284	ERZ29255090
EXISTING BACTERIA GENOMES USED IN THIS PROJECT
Full strain name	Genus	Alternative_name	Location of isolation	Host	Reference	Source	ENA_Sample_Accession
Leaf127	Pseudomonas	NA	Switzerland	A. thaliana	https://doi.org/10.1038/nature16192	www.at-sphere.com	NA
Leaf129	Pseudomonas	NA	Switzerland	A. thaliana	https://doi.org/10.1038/nature16192	www.at-sphere.com	NA
Leaf15	Pseudomonas	NA	Switzerland	A. thaliana	https://doi.org/10.1038/nature16192	www.at-sphere.com	NA
Leaf434	Pseudomonas	NA	Switzerland	A. thaliana	https://doi.org/10.1038/nature16192	www.at-sphere.com	NA
Leaf48	Pseudomonas	NA	Switzerland	A. thaliana	https://doi.org/10.1038/nature16192	www.at-sphere.com	NA
Leaf58	Pseudomonas	NA	Switzerland	A. thaliana	https://doi.org/10.1038/nature16192	www.at-sphere.com	NA
Leaf83	Pseudomonas	NA	Switzerland	A. thaliana	https://doi.org/10.1038/nature16192	www.at-sphere.com	NA
LjRoot111	Pseudomonas	NA	Germany	Lotus japonicus	https://doi.org/10.1038/s41597-025-06078-2	www.at-sphere.com	NA
LjRoot147	Pseudomonas	NA	Germany	Lotus japonicus	https://doi.org/10.1038/s41597-025-06078-2	www.at-sphere.com	NA
LjRoot151	Pseudomonas	NA	Germany	Lotus japonicus	https://doi.org/10.1038/s41597-025-06078-2	www.at-sphere.com	NA
LjRoot152	Pseudomonas	NA	Germany	Lotus japonicus	https://doi.org/10.1038/s41597-025-06078-2	www.at-sphere.com	NA
LjRoot154	Pseudomonas	NA	Germany	Lotus japonicus	https://doi.org/10.1038/s41597-025-06078-2	www.at-sphere.com	NA
LjRoot159	Pseudomonas	NA	Germany	Lotus japonicus	https://doi.org/10.1038/s41597-025-06078-2	www.at-sphere.com	NA
LjRoot162	Pseudomonas	NA	Germany	Lotus japonicus	https://doi.org/10.1038/s41597-025-06078-2	www.at-sphere.com	NA
LjRoot182	Pseudomonas	NA	Germany	Lotus japonicus	https://doi.org/10.1038/s41597-025-06078-2	www.at-sphere.com	NA
LjRoot195	Pseudomonas	NA	Germany	Lotus japonicus	https://doi.org/10.1038/s41597-025-06078-2	www.at-sphere.com	NA
LjRoot232	Pseudomonas	NA	Germany	Lotus japonicus	https://doi.org/10.1038/s41597-025-06078-2	www.at-sphere.com	NA
LjRoot250	Pseudomonas	NA	Germany	Lotus japonicus	https://doi.org/10.1038/s41597-025-06078-2	www.at-sphere.com	NA
LjRoot252	Pseudomonas	NA	Germany	Lotus japonicus	https://doi.org/10.1038/s41597-025-06078-2	www.at-sphere.com	NA
LjRoot263	Pseudomonas	NA	Germany	Lotus japonicus	https://doi.org/10.1038/s41597-025-06078-2	www.at-sphere.com	NA
LjRoot264	Pseudomonas	NA	Germany	Lotus japonicus	https://doi.org/10.1038/s41597-025-06078-2	www.at-sphere.com	NA
LjRoot277	Pseudomonas	NA	Germany	Lotus japonicus	https://doi.org/10.1038/s41597-025-06078-2	www.at-sphere.com	NA
LjRoot279	Pseudomonas	NA	Germany	Lotus japonicus	https://doi.org/10.1038/s41597-025-06078-2	www.at-sphere.com	NA
LjRoot281	Pseudomonas	NA	Germany	Lotus japonicus	https://doi.org/10.1038/s41597-025-06078-2	www.at-sphere.com	NA
LjRoot43	Pseudomonas	NA	Germany	Lotus japonicus	https://doi.org/10.1038/s41597-025-06078-2	www.at-sphere.com	NA
LjRoot54	Pseudomonas	NA	Germany	Lotus japonicus	https://doi.org/10.1038/s41597-025-06078-2	www.at-sphere.com	NA
LjRoot59	Pseudomonas	NA	Germany	Lotus japonicus	https://doi.org/10.1038/s41597-025-06078-2	www.at-sphere.com	NA
LjRoot6	Pseudomonas	NA	Germany	Lotus japonicus	https://doi.org/10.1038/s41597-025-06078-2	www.at-sphere.com	NA
LjRoot71	Pseudomonas	NA	Germany	Lotus japonicus	https://doi.org/10.1038/s41597-025-06078-2	www.at-sphere.com	NA
LjRoot92	Pseudomonas	NA	Germany	Lotus japonicus	https://doi.org/10.1038/s41597-025-06078-2	www.at-sphere.com	NA
Root329	Pseudomonas	NA	Germany	A. thaliana	https://doi.org/10.1038/nature16192	www.at-sphere.com	NA
Root401	Pseudomonas	NA	Germany	A. thaliana	https://doi.org/10.1038/nature16192	www.at-sphere.com	NA
Root562	Pseudomonas	NA	Germany	A. thaliana	https://doi.org/10.1038/nature16192	www.at-sphere.com	NA
Root569	Pseudomonas	NA	Germany	A. thaliana	https://doi.org/10.1038/nature16192	www.at-sphere.com	NA
Root68	Pseudomonas	NA	Germany	A. thaliana	https://doi.org/10.1038/nature16192	www.at-sphere.com	NA
Root71	Pseudomonas	NA	Germany	A. thaliana	https://doi.org/10.1038/nature16192	www.at-sphere.com	NA
Root9	Pseudomonas	NA	Germany	A. thaliana	https://doi.org/10.1038/nature16192	www.at-sphere.com	NA
Pseudomonas viridiflava Isolate p25.C2	Pseudomonas	GCF_900587415.1_p25.C2	Germany	A. thaliana	https://doi.org/10.1016/j.chom.2018.06.011	NCBI	NA
Pseudomonas viridiflava Isolate p3.A5	Pseudomonas	GCF_900589915.1_p3.A5	Germany	A. thaliana	https://doi.org/10.1016/j.chom.2018.06.011	NCBI	NA
Pseudomonas viridiflava Isolate p3.A9	Pseudomonas	GCF_900589925.1_p3.A9	Germany	A. thaliana	https://doi.org/10.1016/j.chom.2018.06.011	NCBI	NA
Pseudomonas viridiflava Isolate p3.B12	Pseudomonas	GCF_900589975.1_p3.B12	Germany	A. thaliana	https://doi.org/10.1016/j.chom.2018.06.011	NCBI	NA
Pseudomonas viridiflava Isolate p3.G11	Pseudomonas	GCF_900590465.1_p3.G11	Germany	A. thaliana	https://doi.org/10.1016/j.chom.2018.06.011	NCBI	NA
Pseudomonas viridiflava Isolate p4.A6	Pseudomonas	GCF_900590645.1_p4.A6	Germany	A. thaliana	https://doi.org/10.1016/j.chom.2018.06.011	NCBI	NA
Pseudomonas viridiflava Isolate p4.C9	Pseudomonas	GCF_900590875.1_p4.C9	Germany	A. thaliana	https://doi.org/10.1016/j.chom.2018.06.011	NCBI	NA
Pseudomonas viridiflava Isolate p4.E1	Pseudomonas	GCF_900591025.1_p4.E1	Germany	A. thaliana	https://doi.org/10.1016/j.chom.2018.06.011	NCBI	NA
Pseudomonas viridiflava Isolate p4.G8	Pseudomonas	GCF_900598765.1_p4.G8	Germany	A. thaliana	https://doi.org/10.1016/j.chom.2018.06.011	NCBI	NA
Pseudomonas viridiflava Isolate p4.H10	Pseudomonas	GCF_900598805.1_p4.H10	Germany	A. thaliana	https://doi.org/10.1016/j.chom.2018.06.011	NCBI	NA
Pseudomonas viridiflava Isolate p4.H11	Pseudomonas	GCF_900598815.1_p4.H11	Germany	A. thaliana	https://doi.org/10.1016/j.chom.2018.06.011	NCBI	NA
Pseudomonas abieticivorans PIA16	Pseudomonas	GCF_023509015.1_ASM2350901v1_genomic		NA	https://www.ncbi.nlm.nih.gov/refseq/		NA
Pseudomonas aeruginosa PAO1 PAO1	Pseudomonas	GCF_000006765.1_ASM676v1_genomic		NA	https://www.ncbi.nlm.nih.gov/refseq/		NA
Pseudomonas aestiva DGS32	Pseudomonas	GCF_039908605.1_ASM3990860v1_genomic		NA	https://www.ncbi.nlm.nih.gov/refseq/		NA
Pseudomonas alkylphenolica Neo	Pseudomonas	GCF_009755645.1_ASM975564v1_genomic		NA	https://www.ncbi.nlm.nih.gov/refseq/		NA
Pseudomonas allokribbensis IzPS23	Pseudomonas	GCF_014863605.1_ASM1486360v1_genomic		NA	https://www.ncbi.nlm.nih.gov/refseq/		NA
Pseudomonas alloputida NMI24_14	Pseudomonas	GCF_021283545.2_ASM2128354v2_genomic		NA	https://www.ncbi.nlm.nih.gov/refseq/		NA
Pseudomonas alvandae SWRI17	Pseudomonas	GCF_019141525.1_ASM1914152v1_genomic		NA	https://www.ncbi.nlm.nih.gov/refseq/		NA
Pseudomonas amygdali pv. tabaci str. ATCC 11528 ATCC 11528	Pseudomonas	GCF_000145945.2_ASM14594v2_genomic		NA	https://www.ncbi.nlm.nih.gov/refseq/		NA
Pseudomonas anuradhapurensis RD8MR3	Pseudomonas	GCF_014269225.2_ASM1426922v2_genomic		NA	https://www.ncbi.nlm.nih.gov/refseq/		NA
Pseudomonas arabinosi LT1P18	Pseudomonas	GCF_047758675.1_ASM4775867v1_genomic		NA	https://www.ncbi.nlm.nih.gov/refseq/		NA
Pseudomonas asgharzadehiana SWRI132	Pseudomonas	GCF_019139815.1_ASM1913981v1_genomic		NA	https://www.ncbi.nlm.nih.gov/refseq/		NA
Pseudomonas asiatica Teo6	Pseudomonas	GCF_034358925.1_ASM3435892v1_genomic		NA	https://www.ncbi.nlm.nih.gov/refseq/		NA
Pseudomonas atacamensis SM1	Pseudomonas	GCF_017167965.1_ASM1716796v1_genomic		NA	https://www.ncbi.nlm.nih.gov/refseq/		NA
Pseudomonas azerbaijanorientalis SWRI123	Pseudomonas	GCF_019139795.1_ASM1913979v1_genomic		NA	https://www.ncbi.nlm.nih.gov/refseq/		NA
Pseudomonas batumici Koz11	Pseudomonas	GCF_036585405.1_Koz11_genomic		NA	https://www.ncbi.nlm.nih.gov/refseq/		NA
Pseudomonas beijingensis FP2034	Pseudomonas	GCF_030687875.1_ASM3068787v1_genomic		NA	https://www.ncbi.nlm.nih.gov/refseq/		NA
Pseudomonas benzenivorans HNIBRBA3361	Pseudomonas	GCF_033547155.1_ASM3354715v1_genomic		NA	https://www.ncbi.nlm.nih.gov/refseq/		NA
Pseudomonas benzopyrenica MLY92	Pseudomonas	GCF_036884265.1_Pseudomonas_psychrotolerans_MLY92_genomic		NA	https://www.ncbi.nlm.nih.gov/refseq/		NA
Pseudomonas bijieensis SP1	Pseudomonas	GCF_023330585.1_ASM2333058v1_genomic		NA	https://www.ncbi.nlm.nih.gov/refseq/		NA
Pseudomonas brassicacearum 3Re2-7	Pseudomonas	GCF_008370715.1_ASM837071v1_genomic		NA	https://www.ncbi.nlm.nih.gov/refseq/		NA
Pseudomonas bubulae ML3-2023-1	Pseudomonas	GCF_037023725.1_ASM3702372v1_genomic		NA	https://www.ncbi.nlm.nih.gov/refseq/		NA
Pseudomonas canadensis GZH03	Pseudomonas	GCF_030980095.1_ASM3098009v1_genomic		NA	https://www.ncbi.nlm.nih.gov/refseq/		NA
Pseudomonas cannabina pv. alisalensis MAFF 301419	Pseudomonas	GCF_016599635.1_ASM1659963v1_genomic		NA	https://www.ncbi.nlm.nih.gov/refseq/		NA
Pseudomonas cavernae K2W31S-8	Pseudomonas	GCF_003595175.1_ASM359517v1_genomic		NA	https://www.ncbi.nlm.nih.gov/refseq/		NA
Pseudomonas chlororaphis subsp. chlororaphis ATCC 9446	Pseudomonas	GCF_036689615.1_ASM3668961v1_genomic		NA	https://www.ncbi.nlm.nih.gov/refseq/		NA
Pseudomonas cichorii DSM 50259	Pseudomonas	GCF_018343775.1_ASM1834377v1_genomic		NA	https://www.ncbi.nlm.nih.gov/refseq/		NA
Pseudomonas citronellolis P3B5	Pseudomonas	GCF_001586155.1_ASM158615v1_genomic		NA	https://www.ncbi.nlm.nih.gov/refseq/		NA
Pseudomonas coronafaciens pv. oryzae str. 1_6 1_6	Pseudomonas	GCF_000156995.2_ASM15699v2_genomic		NA	https://www.ncbi.nlm.nih.gov/refseq/		NA
Pseudomonas corrugata RM1-1-4	Pseudomonas	GCF_001708425.1_ASM170842v1_genomic		NA	https://www.ncbi.nlm.nih.gov/refseq/		NA
Pseudomonas cucumis FP1935	Pseudomonas	GCF_030687935.1_ASM3068793v1_genomic		NA	https://www.ncbi.nlm.nih.gov/refseq/		NA
Pseudomonas danubii JDS10PS014	Pseudomonas	GCF_045013515.1_Pseud_dan_01_genomic		NA	https://www.ncbi.nlm.nih.gov/refseq/		NA
Pseudomonas donghuensis P482	Pseudomonas	GCF_000696345.2_ASM69634v2_genomic		NA	https://www.ncbi.nlm.nih.gov/refseq/		NA
Pseudomonas entomophila L48 L48	Pseudomonas	GCF_000026105.1_ASM2610v1_genomic		NA	https://www.ncbi.nlm.nih.gov/refseq/		NA
Pseudomonas eucalypticola NP-1	Pseudomonas	GCF_013374995.1_ASM1337499v1_genomic		NA	https://www.ncbi.nlm.nih.gov/refseq/		NA
Pseudomonas extremorientalis 1502IPR-01	Pseudomonas	GCF_024584605.1_ASM2458460v1_genomic		NA	https://www.ncbi.nlm.nih.gov/refseq/		NA
Pseudomonas fakonensis COW40	Pseudomonas	GCF_019139895.1_ASM1913989v1_genomic		NA	https://www.ncbi.nlm.nih.gov/refseq/		NA
Pseudomonas ficuserectae ZJDX-003	Pseudomonas	GCF_024584585.1_ASM2458458v1_genomic		NA	https://www.ncbi.nlm.nih.gov/refseq/		NA
Pseudomonas fitomaticsae FIT81	Pseudomonas	GCF_021018765.1_ASM2101876v1_genomic		NA	https://www.ncbi.nlm.nih.gov/refseq/		NA
Pseudomonas fortuita GMI12077	Pseudomonas	GCF_026898135.2_ASM2689813v2_genomic		NA	https://www.ncbi.nlm.nih.gov/refseq/		NA
Pseudomonas fragi NL20W	Pseudomonas	GCF_015476275.1_ASM1547627v1_genomic		NA	https://www.ncbi.nlm.nih.gov/refseq/		NA
Pseudomonas frederiksbergensis ERDD5:01	Pseudomonas	GCF_001874645.1_ASM187464v1_genomic		NA	https://www.ncbi.nlm.nih.gov/refseq/		NA
Pseudomonas frigoris ZB1P45	Pseudomonas	GCF_047758635.1_ASM4775863v1_genomic		NA	https://www.ncbi.nlm.nih.gov/refseq/		NA
Pseudomonas fulva NY5087	Pseudomonas	GCF_039634495.1_ASM3963449v1_genomic		NA	https://www.ncbi.nlm.nih.gov/refseq/		NA
Pseudomonas germanica FIT28	Pseudomonas	GCF_019614655.1_ASM1961465v1_genomic		NA	https://www.ncbi.nlm.nih.gov/refseq/		NA
Pseudomonas glycinae MS586	Pseudomonas	GCF_001594225.2_ASM159422v2_genomic		NA	https://www.ncbi.nlm.nih.gov/refseq/		NA
Pseudomonas gorinensis TKP	Pseudomonas	GCF_000508205.1_ASM50820v1_genomic		NA	https://www.ncbi.nlm.nih.gov/refseq/		NA
Pseudomonas gozinkensis IzPS32d	Pseudomonas	GCF_014863585.1_ASM1486358v1_genomic		NA	https://www.ncbi.nlm.nih.gov/refseq/		NA
Pseudomonas grandcourensis DGS24	Pseudomonas	GCF_039909015.1_ASM3990901v1_genomic		NA	https://www.ncbi.nlm.nih.gov/refseq/		NA
Pseudomonas guariconensis NY14324	Pseudomonas	GCF_040822035.1_ASM4082203v1_genomic		NA	https://www.ncbi.nlm.nih.gov/refseq/		NA
Pseudomonas hamedanensis SWRI65	Pseudomonas	GCF_014268595.2_ASM1426859v2_genomic		NA	https://www.ncbi.nlm.nih.gov/refseq/		NA
Pseudomonas hefeiensis FP205	Pseudomonas	GCF_030687835.1_ASM3068783v1_genomic		NA	https://www.ncbi.nlm.nih.gov/refseq/		NA
Pseudomonas helleri NF1a	Pseudomonas	GCF_045830615.1_Chloe_Pseudomonas_helleri_NF1a_genomic		NA	https://www.ncbi.nlm.nih.gov/refseq/		NA
Pseudomonas helvetica DGS28	Pseudomonas	GCF_039908645.1_ASM3990864v1_genomic		NA	https://www.ncbi.nlm.nih.gov/refseq/		NA
Pseudomonas hormoni G20-18	Pseudomonas	GCF_018502625.1_ASM1850262v1_genomic		NA	https://www.ncbi.nlm.nih.gov/refseq/		NA
Pseudomonas huanghezhanensis BSw22131	Pseudomonas	GCF_026810445.1_ASM2681044v1_genomic		NA	https://www.ncbi.nlm.nih.gov/refseq/		NA
Pseudomonas idahonensis BIM B-1906	Pseudomonas	GCF_037903935.1_Pseudomonas_protegens_1906_v1_genomic		NA	https://www.ncbi.nlm.nih.gov/refseq/		NA
Pseudomonas imrae 16FHM2	Pseudomonas	GCF_046352735.2_ASM4635273v1_genomic		NA	https://www.ncbi.nlm.nih.gov/refseq/		NA
Pseudomonas iranensis SWRI54	Pseudomonas	GCF_014268585.2_ASM1426858v2_genomic		NA	https://www.ncbi.nlm.nih.gov/refseq/		NA
Pseudomonas izuensis LAB-08	Pseudomonas	GCF_002356535.2_ASM235653v2_genomic		NA	https://www.ncbi.nlm.nih.gov/refseq/		NA
Pseudomonas juntendi PP_2463	Pseudomonas	GCF_021560075.1_ASM2156007v1_genomic		NA	https://www.ncbi.nlm.nih.gov/refseq/		NA
Pseudomonas kermanshahensis Mr36	Pseudomonas	GCF_029215585.1_ASM2921558v1_genomic		NA	https://www.ncbi.nlm.nih.gov/refseq/		NA
Pseudomonas khavaziana SR9	Pseudomonas	GCF_036704165.1_ASM3670416v1_genomic		NA	https://www.ncbi.nlm.nih.gov/refseq/		NA
Pseudomonas kielensis ZE23JCel16	Pseudomonas	GCF_030505375.1_ASM3050537v1_genomic		NA	https://www.ncbi.nlm.nih.gov/refseq/		NA
Pseudomonas knackmussii N1-2	Pseudomonas	GCF_009911755.1_ASM991175v1_genomic		NA	https://www.ncbi.nlm.nih.gov/refseq/		NA
Pseudomonas koreensis CRS05-R5	Pseudomonas	GCF_001654515.1_ASM165451v1_genomic		NA	https://www.ncbi.nlm.nih.gov/refseq/		NA
Pseudomonas kribbensis 46-2	Pseudomonas	GCF_003352185.1_ASM335218v1_genomic		NA	https://www.ncbi.nlm.nih.gov/refseq/		NA
Pseudomonas kulmbachensis FLM 004-28	Pseudomonas	GCF_963681935.1_FLM0004_28_genomic		NA	https://www.ncbi.nlm.nih.gov/refseq/		NA
Pseudomonas kurunegalensis ANKC.G2	Pseudomonas	GCF_030291635.1_ASM3029163v1_genomic		NA	https://www.ncbi.nlm.nih.gov/refseq/		NA
Pseudomonas laurentiana na	Pseudomonas	GCF_963678005.1_piPlaSpea1.Pseudomonas_laurentiana_1.1_genomic		NA	https://www.ncbi.nlm.nih.gov/refseq/		NA
Pseudomonas leptonychotis CCM 8849	Pseudomonas	GCF_047758745.1_ASM4775874v1_genomic		NA	https://www.ncbi.nlm.nih.gov/refseq/		NA
Pseudomonas lijiangensis LJ2	Pseudomonas	GCF_018968705.1_ASM1896870v1_genomic		NA	https://www.ncbi.nlm.nih.gov/refseq/		NA
Pseudomonas lundensis 2T.2.5.2	Pseudomonas	GCF_015377145.2_2T-2-5-2v4_genomic		NA	https://www.ncbi.nlm.nih.gov/refseq/		NA
Pseudomonas lyxosi LB3P38	Pseudomonas	GCF_047758685.1_ASM4775868v1_genomic		NA	https://www.ncbi.nlm.nih.gov/refseq/		NA
Pseudomonas marginalis PS92	Pseudomonas	GCF_034011435.1_ASM3401143v1_genomic		NA	https://www.ncbi.nlm.nih.gov/refseq/		NA
Pseudomonas marincola YSy11	Pseudomonas	GCF_900682675.2_P_marincola_YSy11_v2_genomic		NA	https://www.ncbi.nlm.nih.gov/refseq/		NA
Pseudomonas maumuensis COW77	Pseudomonas	GCF_019139675.1_ASM1913967v1_genomic		NA	https://www.ncbi.nlm.nih.gov/refseq/		NA
Pseudomonas monachiensis PLb12A	Pseudomonas	GCF_047345015.1_ASM4734501v1_genomic		NA	https://www.ncbi.nlm.nih.gov/refseq/		NA
Pseudomonas monsensis PGSB 8459	Pseudomonas	GCF_014268495.2_ASM1426849v2_genomic		NA	https://www.ncbi.nlm.nih.gov/refseq/		NA
Pseudomonas monteilii B5	Pseudomonas	GCF_003671975.1_ASM367197v1_genomic		NA	https://www.ncbi.nlm.nih.gov/refseq/		NA
Pseudomonas moorei m318	Pseudomonas	GCF_042846945.1_ASM4284694v1_genomic		NA	https://www.ncbi.nlm.nih.gov/refseq/		NA
Pseudomonas mosselii PtA1	Pseudomonas	GCF_002736065.1_ASM273606v1_genomic		NA	https://www.ncbi.nlm.nih.gov/refseq/		NA
Pseudomonas mucidolens NCTC8068	Pseudomonas	GCF_900475945.1_48290_E02_genomic		NA	https://www.ncbi.nlm.nih.gov/refseq/		NA
Pseudomonas multiresinivorans populi	Pseudomonas	GCF_012971725.1_ASM1297172v1_genomic		NA	https://www.ncbi.nlm.nih.gov/refseq/		NA
Pseudomonas muyukensis COW39	Pseudomonas	GCF_019139535.1_ASM1913953v1_genomic		NA	https://www.ncbi.nlm.nih.gov/refseq/		NA
Pseudomonas nunensis In5	Pseudomonas	GCF_024296925.1_ASM2429692v1_genomic		NA	https://www.ncbi.nlm.nih.gov/refseq/		NA
Pseudomonas ogarae SWRI108	Pseudomonas	GCF_014268695.2_ASM1426869v2_genomic		NA	https://www.ncbi.nlm.nih.gov/refseq/		NA
Pseudomonas orientalis 8B	Pseudomonas	GCF_003852045.1_ASM385204v1_genomic		NA	https://www.ncbi.nlm.nih.gov/refseq/		NA
Pseudomonas oryziphila 1257	Pseudomonas	GCF_003940825.1_ASM394082v1_genomic		NA	https://www.ncbi.nlm.nih.gov/refseq/		NA
Pseudomonas paeninsulae IT1137	Pseudomonas	GCF_035621475.1_ASM3562147v1_genomic		NA	https://www.ncbi.nlm.nih.gov/refseq/		NA
Pseudomonas palleroniana Q1	Pseudomonas	GCF_022836895.1_ASM2283689v1_genomic		NA	https://www.ncbi.nlm.nih.gov/refseq/		NA
Pseudomonas paracarnis GTVSS-025	Pseudomonas	GCF_046272155.1_ASM4627215v1_genomic		NA	https://www.ncbi.nlm.nih.gov/refseq/		NA
Pseudomonas paraeruginosa Cr1	Pseudomonas	GCF_003025345.2_ASM302534v2_genomic		NA	https://www.ncbi.nlm.nih.gov/refseq/		NA
Pseudomonas paraveronii FLM 11	Pseudomonas	GCF_963681955.1_FLM11_genomic		NA	https://www.ncbi.nlm.nih.gov/refseq/		NA
Pseudomonas pergaminensis 1008	Pseudomonas	GCF_024112395.2_ASM2411239v2_genomic		NA	https://www.ncbi.nlm.nih.gov/refseq/		NA
Pseudomonas petroselini M14	Pseudomonas	GCF_045037875.1_ASM4503787v1_genomic		NA	https://www.ncbi.nlm.nih.gov/refseq/		NA
Pseudomonas phenolilytica RBPA9	Pseudomonas	GCF_021432765.1_ASM2143276v1_genomic		NA	https://www.ncbi.nlm.nih.gov/refseq/		NA
Pseudomonas plecoglossicida	Pseudomonas	GCF_003391255.1_ASM339125v1_genomic		NA	https://www.ncbi.nlm.nih.gov/refseq/		NA
Pseudomonas poae RE*1-1-14 RE*1-1-14	Pseudomonas	GCF_000336465.1_ASM33646v1_genomic		NA	https://www.ncbi.nlm.nih.gov/refseq/		NA
Pseudomonas promysalinigenes RW10S1	Pseudomonas	GCF_014269025.2_ASM1426902v2_genomic		NA	https://www.ncbi.nlm.nih.gov/refseq/		NA
Pseudomonas protegens CHA0 CHA0	Pseudomonas	GCF_900560965.1_PPRCHA0_genomic		NA	https://www.ncbi.nlm.nih.gov/refseq/		NA
Pseudomonas psychrophila KM02	Pseudomonas	GCF_011040435.1_ASM1104043v1_genomic		NA	https://www.ncbi.nlm.nih.gov/refseq/		NA
Pseudomonas purpurea DGS26	Pseudomonas	GCF_039908635.1_ASM3990863v1_genomic		NA	https://www.ncbi.nlm.nih.gov/refseq/		NA
Pseudomonas putida NBRC 14164 NBRC 14164	Pseudomonas	GCF_000412675.1_ASM41267v1_genomic		NA	https://www.ncbi.nlm.nih.gov/refseq/		NA
Pseudomonas qingdaonensis S-1	Pseudomonas	GCF_018398475.1_ASM1839847v1_genomic		NA	https://www.ncbi.nlm.nih.gov/refseq/		NA
Pseudomonas rhizosphaerae DSM 16299	Pseudomonas	GCF_000761155.1_ASM76115v1_genomic		NA	https://www.ncbi.nlm.nih.gov/refseq/		NA
Pseudomonas rhodesiae NL2019	Pseudomonas	GCF_013285305.1_ASM1328530v1_genomic		NA	https://www.ncbi.nlm.nih.gov/refseq/		NA
Pseudomonas salmasensis SWRI126	Pseudomonas	GCF_014268375.2_ASM1426837v2_genomic		NA	https://www.ncbi.nlm.nih.gov/refseq/		NA
Pseudomonas savastanoi MHT1	Pseudomonas	GCF_020917325.1_ASM2091732v1_genomic		NA	https://www.ncbi.nlm.nih.gov/refseq/		NA
Pseudomonas sediminis B10D7D	Pseudomonas	GCF_013409125.2_ASM1340912v2_genomic		NA	https://www.ncbi.nlm.nih.gov/refseq/		NA
Pseudomonas sessilinigenes CMR12a	Pseudomonas	GCF_003850565.1_ASM385056v1_genomic		NA	https://www.ncbi.nlm.nih.gov/refseq/		NA
Pseudomonas shahriarae SWRI52	Pseudomonas	GCF_014268455.2_ASM1426845v2_genomic		NA	https://www.ncbi.nlm.nih.gov/refseq/		NA
Pseudomonas shirazensis MPB06	Pseudomonas	GCF_046619455.1_ASM4661945v1_genomic		NA	https://www.ncbi.nlm.nih.gov/refseq/		NA
Pseudomonas shirazica A28	Pseudomonas	GCF_015168335.1_ASM1516833v1_genomic		NA	https://www.ncbi.nlm.nih.gov/refseq/		NA
Pseudomonas sichuanensis B21-027	Pseudomonas	GCF_024749065.1_ASM2474906v1_genomic		NA	https://www.ncbi.nlm.nih.gov/refseq/		NA
Pseudomonas silesiensis A3	Pseudomonas	GCF_001661075.1_ASM166107v1_genomic		NA	https://www.ncbi.nlm.nih.gov/refseq/		NA
Pseudomonas siliginis OTU6BANIB1	Pseudomonas	GCF_024072275.1_ASM2407227v1_genomic		NA	https://www.ncbi.nlm.nih.gov/refseq/		NA
Pseudomonas simiae PCL1751	Pseudomonas	GCF_000934565.1_ASM93456v1_genomic		NA	https://www.ncbi.nlm.nih.gov/refseq/		NA
Pseudomonas sivasensis BsEB-1	Pseudomonas	GCF_021391435.1_ASM2139143v1_genomic		NA	https://www.ncbi.nlm.nih.gov/refseq/		NA
Pseudomonas solani T3	Pseudomonas	GCF_040281505.1_ASM4028150v1_genomic		NA	https://www.ncbi.nlm.nih.gov/refseq/		NA
Pseudomonas soli NMI4264_15	Pseudomonas	GCF_021283165.2_ASM2128316v2_genomic		NA	https://www.ncbi.nlm.nih.gov/refseq/		NA
Pseudomonas svalbardensis PMCC 200367	Pseudomonas	GCF_030053115.1_ASM3005311v1_genomic		NA	https://www.ncbi.nlm.nih.gov/refseq/		NA
Pseudomonas synxantha R6-28-08	Pseudomonas	GCF_003851555.1_ASM385155v1_genomic		NA	https://www.ncbi.nlm.nih.gov/refseq/		NA
Pseudomonas syringae pv. tagetis ICMP 4091	Pseudomonas	GCF_022557255.1_ASM2255725v1_genomic		NA	https://www.ncbi.nlm.nih.gov/refseq/		NA
Pseudomonas syringae pv. tomato str. DC3000 DC3000	Pseudomonas	GCF_000007805.1_ASM780v1_genomic		NA	https://www.ncbi.nlm.nih.gov/refseq/		NA
Pseudomonas syringae Susan2139	Pseudomonas	GCF_018394375.1_ASM1839437v1_genomic		NA	https://www.ncbi.nlm.nih.gov/refseq/		NA
Pseudomonas taetrolens NCTC10697	Pseudomonas	GCF_900475285.1_43222_B01_genomic		NA	https://www.ncbi.nlm.nih.gov/refseq/		NA
Pseudomonas tensinigenes ZA 5.3	Pseudomonas	GCF_014268445.2_ASM1426844v2_genomic		NA	https://www.ncbi.nlm.nih.gov/refseq/		NA
Pseudomonas tohonis TUM18999	Pseudomonas	GCF_012767755.2_ASM1276775v2_genomic		NA	https://www.ncbi.nlm.nih.gov/refseq/		NA
Pseudomonas tremae PA-1-10F	Pseudomonas	GCF_023278125.1_ASM2327812v1_genomic		NA	https://www.ncbi.nlm.nih.gov/refseq/		NA
Pseudomonas triclosanedens ZM23	Pseudomonas	GCF_026686735.1_ASM2668673v1_genomic		NA	https://www.ncbi.nlm.nih.gov/refseq/		NA
Pseudomonas tritici SWRI145	Pseudomonas	GCF_014268275.3_ASM1426827v3_genomic		NA	https://www.ncbi.nlm.nih.gov/refseq/		NA
Pseudomonas trivialis P_trivialis_W04_8	Pseudomonas	GCF_036864995.1_ASM3686499v1_genomic		NA	https://www.ncbi.nlm.nih.gov/refseq/		NA
Pseudomonas tructae SNU WT1	Pseudomonas	GCF_004214895.1_ASM421489v1_genomic		NA	https://www.ncbi.nlm.nih.gov/refseq/		NA
Pseudomonas umsongensis CY-1	Pseudomonas	GCF_012647205.1_ASM1264720v1_genomic		NA	https://www.ncbi.nlm.nih.gov/refseq/		NA
Pseudomonas vanderleydeniana RW8P3	Pseudomonas	GCF_014268755.2_ASM1426875v2_genomic		NA	https://www.ncbi.nlm.nih.gov/refseq/		NA
Pseudomonas veronii R02	Pseudomonas	GCF_002028325.1_ASM202832v1_genomic		NA	https://www.ncbi.nlm.nih.gov/refseq/		NA
Pseudomonas versuta L10.10	Pseudomonas	GCF_001294575.1_ASM129457v1_genomic		NA	https://www.ncbi.nlm.nih.gov/refseq/		NA
Pseudomonas viciae 11K1	Pseudomonas	GCF_004786035.1_ASM478603v1_genomic		NA	https://www.ncbi.nlm.nih.gov/refseq/		NA
Pseudomonas viridiflava CFBP 1590	Pseudomonas	GCF_900184295.1_Chr_1_genomic		NA	https://www.ncbi.nlm.nih.gov/refseq/		NA
Pseudomonas vranovensis MYb188	Pseudomonas	GCF_040438935.1_ASM4043893v1_genomic		NA	https://www.ncbi.nlm.nih.gov/refseq/		NA
Pseudomonas wenzhouensis A20	Pseudomonas	GCF_021029445.1_ASM2102944v1_genomic		NA	https://www.ncbi.nlm.nih.gov/refseq/		NA
Pseudomonas wuhanensis FP607	Pseudomonas	GCF_030687395.1_ASM3068739v1_genomic		NA	https://www.ncbi.nlm.nih.gov/refseq/		NA
Pseudomonas xantholysinigenes RW9S1A	Pseudomonas	GCF_014268885.2_ASM1426888v2_genomic		NA	https://www.ncbi.nlm.nih.gov/refseq/		NA
Pseudomonas xanthosomatis COR54	Pseudomonas	GCF_019139835.1_ASM1913983v1_genomic		NA	https://www.ncbi.nlm.nih.gov/refseq/		NA
Pseudomonas zeae OE 48.2	Pseudomonas	GCF_014268485.2_ASM1426848v2_genomic		NA	https://www.ncbi.nlm.nih.gov/refseq/		NA
Sph-ATUE_S102H133	Sphingomonas	S102H133	Germany	Cardamine_hirsuta	https://doi.org/10.1073/pnas.2211881119	ENA project PRJEB44136	SAMEA8653658
Sph-ATUE_S103H133	Sphingomonas	S103H133	Germany	Cardamine_hirsuta	https://doi.org/10.1073/pnas.2211881119	ENA project PRJEB44136	SAMEA8653659
Sph-ATUE_S108H113	Sphingomonas	S108H113	Germany	Arabdidopsis_thaliana	https://doi.org/10.1073/pnas.2211881119	ENA project PRJEB44136	SAMEA8653390
Sph-ATUE_S108H133	Sphingomonas	S108H133	Germany	Cardamine_hirsuta	https://doi.org/10.1073/pnas.2211881119	ENA project PRJEB44136	SAMEA8653661
Sph-ATUE_S110H133	Sphingomonas	S110H133	Germany	Taraxacum_officinale	https://doi.org/10.1073/pnas.2211881119	ENA project PRJEB44136	SAMEA8653663
Sph-ATUE_S111H113	Sphingomonas	S111H113	Germany	Arabdidopsis_thaliana	https://doi.org/10.1073/pnas.2211881119	ENA project PRJEB44136	SAMEA8653393
Sph-ATUE_S111H133	Sphingomonas	S111H133	Germany	Taraxacum_officinale	https://doi.org/10.1073/pnas.2211881119	ENA project PRJEB44136	SAMEA8653664
Sph-ATUE_S114H133	Sphingomonas	S114H133	Germany	Impatiens_glandulifera	https://doi.org/10.1073/pnas.2211881119	ENA project PRJEB44136	SAMEA8653666
Sph-ATUE_S115H133	Sphingomonas	S115H133	Germany	Impatiens_glandulifera	https://doi.org/10.1073/pnas.2211881119	ENA project PRJEB44136	SAMEA8653667
Sph-ATUE_S118H113	Sphingomonas	S118H113	Germany	Arabdidopsis_thaliana	https://doi.org/10.1073/pnas.2211881119	ENA project PRJEB44136	SAMEA8653396
Sph-ATUE_S125H113	Sphingomonas	S125H113	Germany	Arabdidopsis_thaliana	https://doi.org/10.1073/pnas.2211881119	ENA project PRJEB44136	SAMEA8653404
Sph-ATUE_S127H113	Sphingomonas	S127H113	Germany	Arabdidopsis_thaliana	https://doi.org/10.1073/pnas.2211881119	ENA project PRJEB44136	SAMEA8653406
Sph-ATUE_S128H133	Sphingomonas	S128H133	Germany	Taraxacum_officinale	https://doi.org/10.1073/pnas.2211881119	ENA project PRJEB44136	SAMEA8653679
Sph-ATUE_S130H113	Sphingomonas	S130H113	Germany	Arabdidopsis_thaliana	https://doi.org/10.1073/pnas.2211881119	ENA project PRJEB44136	SAMEA8653409
Sph-ATUE_S132H133	Sphingomonas	S132H133	Germany	Taraxacum_officinale	https://doi.org/10.1073/pnas.2211881119	ENA project PRJEB44136	SAMEA8653682
Sph-ATUE_S133H113	Sphingomonas	S133H113	Germany	Arabdidopsis_thaliana	https://doi.org/10.1073/pnas.2211881119	ENA project PRJEB44136	SAMEA8653412
Sph-ATUE_S134H133	Sphingomonas	S134H133	Germany	Trifolium_repens	https://doi.org/10.1073/pnas.2211881119	ENA project PRJEB44136	SAMEA8653684
Sph-ATUE_S136H113	Sphingomonas	S136H113	Germany	Arabdidopsis_thaliana	https://doi.org/10.1073/pnas.2211881119	ENA project PRJEB44136	SAMEA8653415
Sph-ATUE_S137H133	Sphingomonas	S137H133	Germany	Trifolium_repens	https://doi.org/10.1073/pnas.2211881119	ENA project PRJEB44136	SAMEA8653686
Sph-ATUE_S138H133	Sphingomonas	S138H133	Germany	Trifolium_repens	https://doi.org/10.1073/pnas.2211881119	ENA project PRJEB44136	SAMEA8653687
Sph-ATUE_S139H113	Sphingomonas	S139H113	Germany	Arabdidopsis_thaliana	https://doi.org/10.1073/pnas.2211881119	ENA project PRJEB44136	SAMEA8653418
Sph-ATUE_S139H133	Sphingomonas	S139H133	Germany	Trifolium_repens	https://doi.org/10.1073/pnas.2211881119	ENA project PRJEB44136	SAMEA8653688
Sph-ATUE_S142H133	Sphingomonas	S142H133	Germany	Trifolium_repens	https://doi.org/10.1073/pnas.2211881119	ENA project PRJEB44136	SAMEA8653691
Sph-ATUE_S146H133	Sphingomonas	S146H133	Germany	Arabdidopsis_thaliana	https://doi.org/10.1073/pnas.2211881119	ENA project PRJEB44136	SAMEA8653694
Sph-ATUE_S150H133	Sphingomonas	S150H133	Germany	Arabdidopsis_thaliana	https://doi.org/10.1073/pnas.2211881119	ENA project PRJEB44136	SAMEA8653697
Sph-ATUE_S151H113	Sphingomonas	S151H113	Germany	Arabdidopsis_thaliana	https://doi.org/10.1073/pnas.2211881119	ENA project PRJEB44136	SAMEA8653429
Sph-ATUE_S152H133	Sphingomonas	S152H133	Germany	Arabdidopsis_thaliana	https://doi.org/10.1073/pnas.2211881119	ENA project PRJEB44136	SAMEA8653699
Sph-ATUE_S153H133	Sphingomonas	S153H133	Germany	Arabdidopsis_thaliana	https://doi.org/10.1073/pnas.2211881119	ENA project PRJEB44136	SAMEA8653700
Sph-ATUE_S154H113	Sphingomonas	S154H113	Germany	Arabdidopsis_thaliana	https://doi.org/10.1073/pnas.2211881119	ENA project PRJEB44136	SAMEA8653432
Sph-ATUE_S154H133	Sphingomonas	S154H133	Germany	Arabdidopsis_thaliana	https://doi.org/10.1073/pnas.2211881119	ENA project PRJEB44136	SAMEA8653701
Sph-ATUE_S156H133	Sphingomonas	S156H133	Germany	Arabdidopsis_thaliana	https://doi.org/10.1073/pnas.2211881119	ENA project PRJEB44136	SAMEA8653703
Sph-ATUE_S157H113	Sphingomonas	S157H113	Germany	Arabdidopsis_thaliana	https://doi.org/10.1073/pnas.2211881119	ENA project PRJEB44136	SAMEA8653434
Sph-ATUE_S157H133	Sphingomonas	S157H133	Germany	Arabdidopsis_thaliana	https://doi.org/10.1073/pnas.2211881119	ENA project PRJEB44136	SAMEA8653704
Sph-ATUE_S161H133	Sphingomonas	S161H133	Germany	Arabdidopsis_thaliana	https://doi.org/10.1073/pnas.2211881119	ENA project PRJEB44136	SAMEA8653708
Sph-ATUE_S162H133	Sphingomonas	S162H133	Germany	Arabdidopsis_thaliana	https://doi.org/10.1073/pnas.2211881119	ENA project PRJEB44136	SAMEA8653709
Sph-ATUE_S163H133	Sphingomonas	S163H133	Germany	Arabdidopsis_thaliana	https://doi.org/10.1073/pnas.2211881119	ENA project PRJEB44136	SAMEA8653710
Sph-ATUE_S164H133	Sphingomonas	S164H133	Germany	Arabdidopsis_thaliana	https://doi.org/10.1073/pnas.2211881119	ENA project PRJEB44136	SAMEA8653711
Sph-ATUE_S166H133	Sphingomonas	S166H133	Germany	Arabdidopsis_thaliana	https://doi.org/10.1073/pnas.2211881119	ENA project PRJEB44136	SAMEA8653713
Sph-ATUE_S174H113	Sphingomonas	S174H113	Germany	Arabdidopsis_thaliana	https://doi.org/10.1073/pnas.2211881119	ENA project PRJEB44136	SAMEA8653441
Sph-ATUE_S193H133	Sphingomonas	S193H133	Germany	Arabdidopsis_thaliana	https://doi.org/10.1073/pnas.2211881119	ENA project PRJEB44136	SAMEA8653714
Sph-ATUE_S196H133	Sphingomonas	S196H133	Germany	Taraxacum_officinale	https://doi.org/10.1073/pnas.2211881119	ENA project PRJEB44136	SAMEA8653717
Sph-ATUE_S199H113	Sphingomonas	S199H113	Germany	Arabdidopsis_thaliana	https://doi.org/10.1073/pnas.2211881119	ENA project PRJEB44136	SAMEA8653464
Sph-ATUE_S201H113	Sphingomonas	S201H113	Germany	Arabdidopsis_thaliana	https://doi.org/10.1073/pnas.2211881119	ENA project PRJEB44136	SAMEA8653466
Sph-ATUE_S202H133	Sphingomonas	S202H133	Germany	Arabdidopsis_thaliana	https://doi.org/10.1073/pnas.2211881119	ENA project PRJEB44136	SAMEA8653722
Sph-ATUE_S203H113	Sphingomonas	S203H113	Germany	Arabdidopsis_thaliana	https://doi.org/10.1073/pnas.2211881119	ENA project PRJEB44136	SAMEA8653468
Sph-ATUE_S203H133	Sphingomonas	S203H133	Germany	Cardamine_hirsuta	https://doi.org/10.1073/pnas.2211881119	ENA project PRJEB44136	SAMEA8653723
Sph-ATUE_S205H133	Sphingomonas	S205H133	Germany	Taraxacum_officinale	https://doi.org/10.1073/pnas.2211881119	ENA project PRJEB44136	SAMEA8653725
Sph-ATUE_S207H133	Sphingomonas	S207H133	Germany	Arabdidopsis_thaliana	https://doi.org/10.1073/pnas.2211881119	ENA project PRJEB44136	SAMEA8653727
Sph-ATUE_S209H113	Sphingomonas	S209H113	Germany	Arabdidopsis_thaliana	https://doi.org/10.1073/pnas.2211881119	ENA project PRJEB44136	SAMEA8653474
Sph-ATUE_S212H113	Sphingomonas	S212H113	Germany	Arabdidopsis_thaliana	https://doi.org/10.1073/pnas.2211881119	ENA project PRJEB44136	SAMEA8653476
Sph-ATUE_S217H113	Sphingomonas	S217H113	Germany	Arabdidopsis_thaliana	https://doi.org/10.1073/pnas.2211881119	ENA project PRJEB44136	SAMEA8653480
Sph-ATUE_S217H133	Sphingomonas	S217H133	Germany	Taraxacum_officinale	https://doi.org/10.1073/pnas.2211881119	ENA project PRJEB44136	SAMEA8653735
Sph-ATUE_S218H133	Sphingomonas	S218H133	Germany	Arabdidopsis_thaliana	https://doi.org/10.1073/pnas.2211881119	ENA project PRJEB44136	SAMEA8653736
Sph-ATUE_S21H113	Sphingomonas	S21H113	Germany	Arabdidopsis_thaliana	https://doi.org/10.1073/pnas.2211881119	ENA project PRJEB44136	SAMEA8653483
Sph-ATUE_S220H133	Sphingomonas	S220H133	Germany	Trifolium_repens	https://doi.org/10.1073/pnas.2211881119	ENA project PRJEB44136	SAMEA8653738
Sph-ATUE_S221H113	Sphingomonas	S221H113	Germany	Arabdidopsis_thaliana	https://doi.org/10.1073/pnas.2211881119	ENA project PRJEB44136	SAMEA8653485
Sph-ATUE_S221H133	Sphingomonas	S221H133	Germany	Trifolium_repens	https://doi.org/10.1073/pnas.2211881119	ENA project PRJEB44136	SAMEA8653739
Sph-ATUE_S224H113	Sphingomonas	S224H113	Germany	Arabdidopsis_thaliana	https://doi.org/10.1073/pnas.2211881119	ENA project PRJEB44136	SAMEA8653488
Sph-ATUE_S224H133	Sphingomonas	S224H133	Germany	Taraxacum_officinale	https://doi.org/10.1073/pnas.2211881119	ENA project PRJEB44136	SAMEA8653742
Sph-ATUE_S226H133	Sphingomonas	S226H133	Germany	Arabdidopsis_thaliana	https://doi.org/10.1073/pnas.2211881119	ENA project PRJEB44136	SAMEA8653744
Sph-ATUE_S228H113	Sphingomonas	S228H113	Germany	Arabdidopsis_thaliana	https://doi.org/10.1073/pnas.2211881119	ENA project PRJEB44136	SAMEA8653492
Sph-ATUE_S229H113	Sphingomonas	S229H113	Germany	Arabdidopsis_thaliana	https://doi.org/10.1073/pnas.2211881119	ENA project PRJEB44136	SAMEA8653493
Sph-ATUE_S229H133	Sphingomonas	S229H133	Germany	Cardamine_hirsuta	https://doi.org/10.1073/pnas.2211881119	ENA project PRJEB44136	SAMEA8653747
Sph-ATUE_S230H113	Sphingomonas	S230H113	Germany	Arabdidopsis_thaliana	https://doi.org/10.1073/pnas.2211881119	ENA project PRJEB44136	SAMEA8653494
Sph-ATUE_S232H133	Sphingomonas	S232H133	Germany	Arabdidopsis_thaliana	https://doi.org/10.1073/pnas.2211881119	ENA project PRJEB44136	SAMEA8653750
Sph-ATUE_S233H113	Sphingomonas	S233H113	Germany	Arabdidopsis_thaliana	https://doi.org/10.1073/pnas.2211881119	ENA project PRJEB44136	SAMEA8653497
Sph-ATUE_S234H133	Sphingomonas	S234H133	Germany	Cardamine_hirsuta	https://doi.org/10.1073/pnas.2211881119	ENA project PRJEB44136	SAMEA8653752
Sph-ATUE_S235H113	Sphingomonas	S235H113	Germany	Arabdidopsis_thaliana	https://doi.org/10.1073/pnas.2211881119	ENA project PRJEB44136	SAMEA8653499
Sph-ATUE_S237H113	Sphingomonas	S237H113	Germany	Arabdidopsis_thaliana	https://doi.org/10.1073/pnas.2211881119	ENA project PRJEB44136	SAMEA8653501
Sph-ATUE_S241H133	Sphingomonas	S241H133	Germany	Arabdidopsis_thaliana	https://doi.org/10.1073/pnas.2211881119	ENA project PRJEB44136	SAMEA8653759
Sph-ATUE_S243H113	Sphingomonas	S243H113	Germany	Arabdidopsis_thaliana	https://doi.org/10.1073/pnas.2211881119	ENA project PRJEB44136	SAMEA8653507
Sph-ATUE_S243H133	Sphingomonas	S243H133	Germany	Arabdidopsis_thaliana	https://doi.org/10.1073/pnas.2211881119	ENA project PRJEB44136	SAMEA8653761
Sph-ATUE_S244H133	Sphingomonas	S244H133	Germany	Cardamine_hirsuta	https://doi.org/10.1073/pnas.2211881119	ENA project PRJEB44136	SAMEA8653762
Sph-ATUE_S245H113	Sphingomonas	S245H113	Germany	Arabdidopsis_thaliana	https://doi.org/10.1073/pnas.2211881119	ENA project PRJEB44136	SAMEA8653509
Sph-ATUE_S246H113	Sphingomonas	S246H113	Germany	Arabdidopsis_thaliana	https://doi.org/10.1073/pnas.2211881119	ENA project PRJEB44136	SAMEA8653510
Sph-ATUE_S246H133	Sphingomonas	S246H133	Germany	Arabdidopsis_thaliana	https://doi.org/10.1073/pnas.2211881119	ENA project PRJEB44136	SAMEA8653764
Sph-ATUE_S247H133	Sphingomonas	S247H133	Germany	Arabdidopsis_thaliana	https://doi.org/10.1073/pnas.2211881119	ENA project PRJEB44136	SAMEA8653765
Sph-ATUE_S248H113	Sphingomonas	S248H113	Germany	Arabdidopsis_thaliana	https://doi.org/10.1073/pnas.2211881119	ENA project PRJEB44136	SAMEA8653512
Sph-ATUE_S252H113	Sphingomonas	S252H113	Germany	Arabdidopsis_thaliana	https://doi.org/10.1073/pnas.2211881119	ENA project PRJEB44136	SAMEA8653516
Sph-ATUE_S252H133	Sphingomonas	S252H133	Germany	Arabdidopsis_thaliana	https://doi.org/10.1073/pnas.2211881119	ENA project PRJEB44136	SAMEA8653770
Sph-ATUE_S253H133	Sphingomonas	S253H133	Germany	Arabdidopsis_thaliana	https://doi.org/10.1073/pnas.2211881119	ENA project PRJEB44136	SAMEA8653771
Sph-ATUE_S254H113	Sphingomonas	S254H113	Germany	Arabdidopsis_thaliana	https://doi.org/10.1073/pnas.2211881119	ENA project PRJEB44136	SAMEA8653518
Sph-ATUE_S254H133	Sphingomonas	S254H133	Germany	Arabdidopsis_thaliana	https://doi.org/10.1073/pnas.2211881119	ENA project PRJEB44136	SAMEA8653772
Sph-ATUE_S256H113	Sphingomonas	S256H113	Germany	Arabdidopsis_thaliana	https://doi.org/10.1073/pnas.2211881119	ENA project PRJEB44136	SAMEA8653520
Sph-ATUE_S257H113	Sphingomonas	S257H113	Germany	Arabdidopsis_thaliana	https://doi.org/10.1073/pnas.2211881119	ENA project PRJEB44136	SAMEA8653521
Sph-ATUE_S257H133	Sphingomonas	S257H133	Germany	Arabdidopsis_thaliana	https://doi.org/10.1073/pnas.2211881119	ENA project PRJEB44136	SAMEA8653774
Sph-ATUE_S258H133	Sphingomonas	S258H133	Germany	Arabdidopsis_thaliana	https://doi.org/10.1073/pnas.2211881119	ENA project PRJEB44136	SAMEA8653775
Sph-ATUE_S259H133	Sphingomonas	S259H133	Germany	Arabdidopsis_thaliana	https://doi.org/10.1073/pnas.2211881119	ENA project PRJEB44136	SAMEA8653776
Sph-ATUE_S25H113	Sphingomonas	S25H113	Germany	Arabdidopsis_thaliana	https://doi.org/10.1073/pnas.2211881119	ENA project PRJEB44136	SAMEA8653524
Sph-ATUE_S261H133	Sphingomonas	S261H133	Germany	Taraxacum_officinale	https://doi.org/10.1073/pnas.2211881119	ENA project PRJEB44136	SAMEA8653778
Sph-ATUE_S262H133	Sphingomonas	S262H133	Germany	Arabdidopsis_thaliana	https://doi.org/10.1073/pnas.2211881119	ENA project PRJEB44136	SAMEA8653779
Sph-ATUE_S263H113	Sphingomonas	S263H113	Germany	Arabdidopsis_thaliana	https://doi.org/10.1073/pnas.2211881119	ENA project PRJEB44136	SAMEA8653527
Sph-ATUE_S264H133	Sphingomonas	S264H133	Germany	Arabdidopsis_thaliana	https://doi.org/10.1073/pnas.2211881119	ENA project PRJEB44136	SAMEA8653781
Sph-ATUE_S265H133	Sphingomonas	S265H133	Germany	Arabdidopsis_thaliana	https://doi.org/10.1073/pnas.2211881119	ENA project PRJEB44136	SAMEA8653782
Sph-ATUE_S266H113	Sphingomonas	S266H113	Germany	Arabdidopsis_thaliana	https://doi.org/10.1073/pnas.2211881119	ENA project PRJEB44136	SAMEA8653530
Sph-ATUE_S267H133	Sphingomonas	S267H133	Germany	Arabdidopsis_thaliana	https://doi.org/10.1073/pnas.2211881119	ENA project PRJEB44136	SAMEA8653784
Sph-ATUE_S269H133	Sphingomonas	S269H133	Germany	Taraxacum_officinale	https://doi.org/10.1073/pnas.2211881119	ENA project PRJEB44136	SAMEA8653786
Sph-ATUE_S270H133	Sphingomonas	S270H133	Germany	Arabdidopsis_thaliana	https://doi.org/10.1073/pnas.2211881119	ENA project PRJEB44136	SAMEA8653787
Sph-ATUE_S274H113	Sphingomonas	S274H113	Germany	Arabdidopsis_thaliana	https://doi.org/10.1073/pnas.2211881119	ENA project PRJEB44136	SAMEA8653537
Sph-ATUE_S278H133	Sphingomonas	S278H133	Germany	Arabdidopsis_thaliana	https://doi.org/10.1073/pnas.2211881119	ENA project PRJEB44136	SAMEA8653794
Sph-ATUE_S27H113	Sphingomonas	S27H113	Germany	Arabdidopsis_thaliana	https://doi.org/10.1073/pnas.2211881119	ENA project PRJEB44136	SAMEA8653543
Sph-ATUE_S281H133	Sphingomonas	S281H133	Germany	Trifolium_repens	https://doi.org/10.1073/pnas.2211881119	ENA project PRJEB44136	SAMEA8653796
Sph-ATUE_S283H133	Sphingomonas	S283H133	Germany	Taraxacum_officinale	https://doi.org/10.1073/pnas.2211881119	ENA project PRJEB44136	SAMEA8653798
Sph-ATUE_S284H133	Sphingomonas	S284H133	Germany	Arabdidopsis_thaliana	https://doi.org/10.1073/pnas.2211881119	ENA project PRJEB44136	SAMEA8653799
Sph-ATUE_S286H113	Sphingomonas	S286H113	Germany	Arabdidopsis_thaliana	https://doi.org/10.1073/pnas.2211881119	ENA project PRJEB44136	SAMEA8653550
Sph-ATUE_S291H113	Sphingomonas	S291H113	Germany	Arabdidopsis_thaliana	https://doi.org/10.1073/pnas.2211881119	ENA project PRJEB44136	SAMEA8653553
Sph-ATUE_S293H113	Sphingomonas	S293H113	Germany	Arabdidopsis_thaliana	https://doi.org/10.1073/pnas.2211881119	ENA project PRJEB44136	SAMEA8653555
Sph-ATUE_S296H113	Sphingomonas	S296H113	Germany	Arabdidopsis_thaliana	https://doi.org/10.1073/pnas.2211881119	ENA project PRJEB44136	SAMEA8653559
Sph-ATUE_S309H113	Sphingomonas	S309H113	Germany	Arabdidopsis_thaliana	https://doi.org/10.1073/pnas.2211881119	ENA project PRJEB44136	SAMEA8653577
Sph-ATUE_S310H113	Sphingomonas	S310H113	Germany	Arabdidopsis_thaliana	https://doi.org/10.1073/pnas.2211881119	ENA project PRJEB44136	SAMEA8653578
Sph-ATUE_S311H113	Sphingomonas	S311H113	Germany	Arabdidopsis_thaliana	https://doi.org/10.1073/pnas.2211881119	ENA project PRJEB44136	SAMEA8653579
Sph-ATUE_S312H113	Sphingomonas	S312H113	Germany	Arabdidopsis_thaliana	https://doi.org/10.1073/pnas.2211881119	ENA project PRJEB44136	SAMEA8653580
Sph-ATUE_S314H113	Sphingomonas	S314H113	Germany	Arabdidopsis_thaliana	https://doi.org/10.1073/pnas.2211881119	ENA project PRJEB44136	SAMEA8653581
Sph-ATUE_S322H113	Sphingomonas	S322H113	Germany	Arabdidopsis_thaliana	https://doi.org/10.1073/pnas.2211881119	ENA project PRJEB44136	SAMEA8653589
Sph-ATUE_S328H113	Sphingomonas	S328H113	Germany	Arabdidopsis_thaliana	https://doi.org/10.1073/pnas.2211881119	ENA project PRJEB44136	SAMEA8653595
Sph-ATUE_S330H113	Sphingomonas	S330H113	Germany	Arabdidopsis_thaliana	https://doi.org/10.1073/pnas.2211881119	ENA project PRJEB44136	SAMEA8653597
Sph-ATUE_S331H113	Sphingomonas	S331H113	Germany	Arabdidopsis_thaliana	https://doi.org/10.1073/pnas.2211881119	ENA project PRJEB44136	SAMEA8653598
Sph-ATUE_S332H113	Sphingomonas	S332H113	Germany	Arabdidopsis_thaliana	https://doi.org/10.1073/pnas.2211881119	ENA project PRJEB44136	SAMEA8653599
Sph-ATUE_S334H113	Sphingomonas	S334H113	Germany	Arabdidopsis_thaliana	https://doi.org/10.1073/pnas.2211881119	ENA project PRJEB44136	SAMEA8653601
Sph-ATUE_S335H113	Sphingomonas	S335H113	Germany	Arabdidopsis_thaliana	https://doi.org/10.1073/pnas.2211881119	ENA project PRJEB44136	SAMEA8653602
Sph-ATUE_S33H113	Sphingomonas	S33H113	Germany	Arabdidopsis_thaliana	https://doi.org/10.1073/pnas.2211881119	ENA project PRJEB44136	SAMEA8653607
Sph-ATUE_S354H113	Sphingomonas	S354H113	Germany	Arabdidopsis_thaliana	https://doi.org/10.1073/pnas.2211881119	ENA project PRJEB44136	SAMEA8653621
Sph-ATUE_S362H113	Sphingomonas	S362H113	Germany	Arabdidopsis_thaliana	https://doi.org/10.1073/pnas.2211881119	ENA project PRJEB44136	SAMEA8653630
Sph-ATUE_S365H113	Sphingomonas	S365H113	Germany	Arabdidopsis_thaliana	https://doi.org/10.1073/pnas.2211881119	ENA project PRJEB44136	SAMEA8653633
Sph-ATUE_S366H113	Sphingomonas	S366H113	Germany	Arabdidopsis_thaliana	https://doi.org/10.1073/pnas.2211881119	ENA project PRJEB44136	SAMEA8653634
Sph-ATUE_S380H113	Sphingomonas	S380H113	Germany	Arabdidopsis_thaliana	https://doi.org/10.1073/pnas.2211881119	ENA project PRJEB44136	SAMEA8653644
Sphingomonas melonis FR1	Sphingomonas	GCF_000419565.1	Switzerland	Arabdidopsis_thaliana	https://www.ncbi.nlm.nih.gov/datasets/genome/GCA_000419565.1/
